# Effects of MCHM on yeast metabolism

**DOI:** 10.1101/609800

**Authors:** Amaury Pupo, Kang Mo Ku, Jennifer E. G. Gallagher

## Abstract

On January 2014 approximately 10,000 gallons of crude 4-Methylcyclohexanemethanol (MCHM) and propylene glycol phenol ether (PPH) were accidentally released into the Elk River, West Virginia, contaminating the tap water of around 300,000 residents. Crude MCHM is an industrial chemical used as flotation reagent to clean coal. At the time of the spill, MCHM’s toxicological data were limited, an issue that have been addressed by different studies focused on understanding the immediate and long-term effects of MCHM on human health and the environment. Using *S. cerevisiae* as a model organism we study the effect of acute exposition to crude MCHM on metabolism. Yeasts were treated with MCHM 3.9 mM in YPD for 30 minutes. Polar and lipid metabolites were extracted from cells by a chloroform-methanol-water mixture. The extracts were then analyzed by direct injection ESI-MS and by GC-MS. The metabolomics analysis was complemented with flux balance analysis simulations done with genome-scale metabolic network models (GSMNM) of MCHM treated vs non-treated control. We integrated the effect of MCHM on yeast gene expression from RNA-Seq data within these GSMNM. 181 and 66 metabolites were identified by the ESI-MS and GC-MS procedures, respectively. From these 38 and 34 relevant metabolites were selected from ESI-MS and GC-MS respectively, for 72 unique compounds. MCHM induced amino acid accumulation, via its effects on amino acid metabolism, as well as a potential impairment of ribosome biogenesis. MCHM affects phospholipid biosynthesis and decrease the levels of ergosterol, with a potential impact in the biophysical properties of yeast cellular membranes. The FBA simulations were able to reproduce the deleterious effect of MCHM on cell’s growth and suggest that the effect of MCHM on ubiquinol:ferricytochrome c reductase reaction, caused by the under-expression of *CYT1* gene, could be the driven force behind the observed effect on yeast metabolism and growth.
