## Supplemental Table 1 for "Effects of MCHM on yeast metabolism"

### Sheet: Sheet1
All metabolites detected.
Metabolite	Procedure
(2R,3AS,6R,7AS)-N-(2-{1-[AMINO(IMINO)METHYL]-2,5-DIHYDRO-1H-PYRROL-3-YL}ETHYL)-6-HYDROXY-1-{N-[(2S)-2-HYDROXY-3-PHENYLPROPANOYL]PHENYLALANYL}OCTAHYDRO-1H-INDOLE-2-CARBOXAMIDE	ESI-MS
[[[3-(2-METHYL-PROPANE-2-SULFONYL)-1-BENZENYL]-2-PROPYL]-CARBONYL-HISTIDYL]-AMINO-[CYCLOHEXYLMETHYL]-[2-HYDROXY-4-ISOPROPYL]-PENTAN-5-OIC ACID BUTYLAMIDE	ESI-MS
1-18:2-lysoPG	ESI-MS
1-Monooleoylglycerol	GC-MS
1-Monopalmitin	GC-MS
1-Tetradecanol	GC-MS
11-(4-acetoxymethylphenyl)-1alpha,25-dihydroxy-9,11-didehydrovitamin D3	ESI-MS
2-chloro-palmitic acid	ESI-MS
2-deoxyecdysone 22-phosphate	ESI-MS
2-Dodecylbenzenesulfonic acid	ESI-MS
2-Isopropylmalate	ESI-MS
2-Isopropylmalic acid	GC-MS
2-TRIDECANOYLOXY-PENTADECANOIC ACID	ESI-MS
2,5-Dimethyl-2,5-hexanediol	GC-MS
2,6-DIAMINO-8-PROPYLSULFANYLMETHYL-3H-QUINAZOLINE-4-ONE	ESI-MS
20:0-Glc-Campesterol	ESI-MS
3-(Methylthio)propyl acetate	ESI-MS
3-Epihydroxy-2'-deoxymugineic acid	ESI-MS
3-hydroxy-hexadecanoic acid	ESI-MS
3-Pyridinol	GC-MS
3,4-dihydroxy-4-methylhexadecanoic acid	ESI-MS
4-(4-FLUOROPHENYL)-1-(4-PIPERIDINYL)-5-(2-AMINO-4-PYRIMIDINYL)-IMIDAZOLE	ESI-MS
4-Chlorotreonine	ESI-MS
5-(2-{2-[(TERT-BUTOXY-HYDROXY-METHYL)-AMINO]-1-HYDROXY-3-PHENYL-PROPYLAMINO}-3-HYDROXY-3-PENTYLAMINO-PROPYL)-2-CARBOXYMETHOXY-BENZOIC ACID	ESI-MS
5-formyl-tetrahydrosarcinapterin	ESI-MS
5,8,11,14-Eicosatetraynoic acid	GC-MS
7,8-Didehydroastaxanthin	ESI-MS
7,9-Di-tert-butyl-1-oxaspiro(4,5)deca-6,9-diene-2,8-dione	GC-MS
9-Fluoro-2alpha-methylpregn-4-ene-3,11,20-trione;9-Fluoro-2alpha-methyl-11-oxoprogesterone	ESI-MS
9-Hexadecenoic acid, (Z)-	GC-MS
Adenosine	ESI-MS, GC-MS
Adouetine Y	ESI-MS
alpha-Ergocryptine	ESI-MS
AMP	ESI-MS
Ansatrienin A	ESI-MS
Arginyl-Asparagine	ESI-MS
Ascochitine	ESI-MS
Atazanavir	ESI-MS
Avermectin B1b	ESI-MS
Benzene, 1,3-bis(1,1-dimethylethyl)-	GC-MS
Benzoic acid	GC-MS
Bethanidine	ESI-MS
Butanedioic acid	GC-MS
Cefoperazone	ESI-MS
Cefteram pivoxil	ESI-MS
CerP(d18:1/22:0)	ESI-MS
Chivosazole E	ESI-MS
Cholesta-5,7-dien-3-ol, acetate, (3ß)-	GC-MS
Cholesta-8,24-dien-3-ol, (3ß,5a)-	GC-MS
Citric acid	ESI-MS, GC-MS
Cyanidin 3-O-rutinoside 5-O-beta-D-glucoside	ESI-MS
CYCLO-(L-ARGININE-L-PROLINE) INHIBITOR	ESI-MS
cyclo-dopa glucuronylglucoside	ESI-MS
D-2-Aminobutyric acid	GC-MS
D-Glucose	GC-MS
Decane, 5,6-bis(2,2-dimethylpropylidene)-, (E,Z)-	GC-MS
Demethoxyfumitremorgin C	ESI-MS
DESULFO-COENZYME A	ESI-MS
Dexamethasone	ESI-MS
Dexylosylbenanomicin A	ESI-MS
DG(12:0/18:3(9Z,12Z,15Z)/0:0)[iso2]	ESI-MS
Diethylene glycol	GC-MS
Dihydroceramide	ESI-MS
DL-Acetylcarnitine	ESI-MS
Dodecanoic acid	GC-MS
DODECYL SULFATE	ESI-MS
Equisetolic acid	ESI-MS
Ergosta-7,22-dien-3-ol, (3ß,22E)-	GC-MS
Ergosterol	GC-MS
Euchrenone a15	ESI-MS
FAHFA(16:0/5-O-16:0)	ESI-MS
FAHFA(16:1(9Z)/7-O-16:0)	ESI-MS
FAHFA(18:0/11-O-16:0)	ESI-MS
FAHFA(18:1(9Z)/10-O-16:0)	ESI-MS
Fluocinolone acetonide	ESI-MS
Flurandrenolide	ESI-MS
Fumonisin C2	ESI-MS
GALLICHROME	ESI-MS
Gamma Glutamylglutamic acid	ESI-MS
Gibberellin A8	ESI-MS
Gingerol	ESI-MS
Glutathione	ESI-MS
Glycerol monostearate	GC-MS
Glycerophosphocholine	ESI-MS
Glycine	GC-MS
Glycyl-L-leucine	ESI-MS
Goniothalenol	ESI-MS
Guanosine	GC-MS
Helieianeoside C	ESI-MS
Heptadecanoic acid	GC-MS
Hexa(methoxymethyl)melamine	GC-MS
Hexa(methoxymethyl)melamine	GC-MS
Hexadecasphinganine	ESI-MS
Hordatine A	ESI-MS
Hordatine B	ESI-MS
Hydroxylamine	GC-MS
Hydroxyspheroidenone	ESI-MS
Inosine	GC-MS
Inositol-P-ceramide	ESI-MS
Iopanoic acid	ESI-MS
Isochestanin	ESI-MS
Kaempferol 3-rutinoside-7-sophoroside	ESI-MS
L-Alanine	GC-MS
L-Arginine	ESI-MS
L-Asparagine	GC-MS
L-Aspartic acid	GC-MS
L-Carnitine	ESI-MS
L-Glutamic acid	GC-MS
L-Glutamine	GC-MS
L-Isoleucine	GC-MS
L-Lysine	ESI-MS
L-Methionine	GC-MS
L-Ornithine	ESI-MS
L-Proline	ESI-MS, GC-MS
L-Serine	GC-MS
L-Threonine	GC-MS
L-Tyrosine	GC-MS
L-Valine	GC-MS
L-Valinol	ESI-MS
Lactic Acid	GC-MS
Lanosterol	GC-MS
Lauric acid	ESI-MS
Lubiprostone	ESI-MS
Lunarine	ESI-MS
LysoPE(0:0/16:1(9Z))	ESI-MS
LysoPE(0:0/18:1(11Z))	ESI-MS
LysoPE(22:6(4Z,7Z,10Z,13Z,16Z,19Z)/0:0)	ESI-MS
Mahuannin D	ESI-MS
Majoroside F6	ESI-MS
Malic acid	GC-MS
Methionyl-Arginine	ESI-MS
Myo-Inositol	GC-MS
Myristic acid	ESI-MS, GC-MS
Myristoleic acid	ESI-MS
Myxochromide S3	ESI-MS
N-[2(R)-HYDROXY-1(S)-INDANYL]-5-[(2(S)-TERTIARY BUTYLAMINOCARBONYL)-4(BENZO[1,3]DIOXOL-5-YLMETHYL)-PIPERAZINO]-4(S)-HYDROXY-2(R)-PHENYLMETHYLPENTANAMIDE	ESI-MS
N-a-Acetyl-L-Lysine	GC-MS
N-Acetylmuramoyl-Ala;N-Acetyl-D-muramoyl-L-alanine	ESI-MS
N-Benzoylanthranilic acid	ESI-MS
N-ornithinyl-35-aminobacteriohopane-32,33,34-triol	ESI-MS
N-Undecylbenzenesulfonic acid	ESI-MS
N3'-Acetyltobramycin	ESI-MS
N6-Acetyl-L-lysine	ESI-MS
Nandrolone decanoate	ESI-MS
Nonadecane	GC-MS
OHOOA-PA	ESI-MS
OKDdiA-PA	ESI-MS
OKODA-PS	ESI-MS
Oleic acid	ESI-MS
OLOMOUCINE	ESI-MS
Orotic Acid	GC-MS
Orotidine	ESI-MS
Oxalic acid	GC-MS
PA(14:1(9Z)/18:0)	ESI-MS
PA(16:0/14:1(9Z))	ESI-MS
PA(16:0/18:1(9Z))	ESI-MS
PA(16:0/18:2(9Z,12Z))	ESI-MS
PA(18:1(9Z)/14:1(9Z))	ESI-MS
PA(19:1(9Z)/22:6(4Z,7Z,10Z,13Z,16Z,19Z))	ESI-MS
PA(22:2(13Z,16Z)/20:5(5Z,8Z,11Z,14Z,17Z))	ESI-MS
Palmitic acid	ESI-MS, GC-MS
Palmitoleic acid	ESI-MS, GC-MS
PC(14:1(9Z)/18:1(9Z))	ESI-MS
PC(15:0/18:4(6Z,9Z,12Z,15Z))	ESI-MS
PC(17:1(9Z)/0:0)	ESI-MS
PC(20:5(5Z,8Z,11Z,14Z,17Z)/15:0)	ESI-MS
PC(O-18:0/16:0)	ESI-MS
PE-Cer(d14:2(4E,6E)/23:0)	ESI-MS
PE(14:0/18:1(11Z))	ESI-MS
PE(14:0/18:2(9Z,12Z))	ESI-MS
PE(14:0/20:2(11Z,14Z))	ESI-MS
PE(14:0/22:2(13Z,16Z))	ESI-MS
PE(16:0/18:1(9Z))	ESI-MS
PE(18:2(9Z,12Z)/15:0)	ESI-MS
PE(22:0/P-16:0)	ESI-MS
PE(O-20:0/16:0)	ESI-MS
Pentadecanoic acid	ESI-MS
Peonidin 3-(6##-malonyl-glucoside)	ESI-MS
Petanin	ESI-MS
PG(20:5(5Z,8Z,11Z,14Z,17Z)/12:0)	ESI-MS
PGP(18:1(11Z)/22:5(4Z,7Z,10Z,13Z,16Z))	ESI-MS
PGP(18:3(9Z,12Z,15Z)/22:4(7Z,10Z,13Z,16Z))	ESI-MS
Phenol, 2,4-bis(1,1-dimethylethyl)-, phosphite (3:1)	GC-MS
Phenylalanine	GC-MS
PHHdiA-PE	ESI-MS
Phytosphingosine	ESI-MS
PI-Cer(d18:0/26:0(2OH))	ESI-MS
PI(14:0/12:0)	ESI-MS
PI(14:0/16:0)	ESI-MS
PI(16:0/12:0)	ESI-MS
PI(16:0/18:1(9Z))	ESI-MS
PI(16:1(9Z)/16:0)	ESI-MS
PI(16:2(9Z,12Z)/16:0)	ESI-MS
PI(18:1(9Z)/12:0)	ESI-MS
PI(18:1(9Z)/18:0)	ESI-MS
PI(18:2(9Z,12Z)/16:0)	ESI-MS
PIM1(19:2(9Z,12Z)/16:2(9Z,12Z))	ESI-MS
Pimecrolimus	ESI-MS
Pimelea factor P2	ESI-MS
PKDdiA-PA	ESI-MS
PON-PI	ESI-MS
POV-PS	ESI-MS
Procyanidin B4;Catechin-(4alpha->8)-epicatechin	ESI-MS
Propanoic acid	GC-MS
PS(16:0/18:1(9Z))	ESI-MS
PS(18:0/14:1(9Z))	ESI-MS
PS(18:0/18:1(9Z))	ESI-MS
PS(18:1(9Z)/14:1(9Z))	ESI-MS
PS(20:0/15:1(9Z))	ESI-MS
PS(20:1(11Z)/14:1(9Z))	ESI-MS
PS(20:1(11Z)/16:1(9Z))	ESI-MS
PS(20:2(11Z,14Z)/15:0)	ESI-MS
PS(P-16:0/17:2(9Z,12Z))	ESI-MS
PS(P-16:0/18:1(9Z))	ESI-MS
Pyroglutamic acid	GC-MS
Quercetin 3-glucuronide-7-rutinoside	ESI-MS
Rhodovibrin	ESI-MS
Ribonic acid	GC-MS
S,S-Dimethyl-beta-propiothetin	ESI-MS
Salviamalvin	ESI-MS
SM(d17:1/24:0)	ESI-MS
SM(d18:0/22:1(13Z)(OH))	ESI-MS
SM(d18:2/20:0)	ESI-MS
Solacapine	ESI-MS
Sphinganine	ESI-MS
Squalene	GC-MS
Stearic acid	ESI-MS, GC-MS
Testosterone decanoate	ESI-MS
TG(13:0/18:1(9Z)/18:3(6Z,9Z,12Z))[iso6]	ESI-MS
TG(18:3(9Z,12Z,15Z)/19:0/20:4(5Z,8Z,11Z,14Z))[iso6]	ESI-MS
Triethylene glycol	GC-MS
Uracil	GC-MS
Urea	GC-MS
Uridine	ESI-MS, GC-MS
URIDYLYL-2'-5'-PHOSPHO-GUANOSINE	ESI-MS
Valerenic acid	ESI-MS
Vanillactic acid	ESI-MS
Xanthoxin	ESI-MS
