## Supplemental Table 2 for "Effects of MCHM on yeast metabolism"

### Sheet: RNA_Seq_S288C_YPD_MCHM
SGD	gene name	ORF	comparison	state	log2FoldChange	padj	description
S000000349	ADH5	YBR145W	S288C YPD + MCHM/ S288C YPD	Up	3.4	0.0026	Alcohol dehydrogenase isoenzyme V; involved in ethanol production; ADH5 has a paralog, ADH1, that arose from the whole genome duplication
S000005419	ARG1	YOL058W	S288C YPD + MCHM/ S288C YPD	Up	2.632	0.0026	Arginosuccinate synthetase; catalyzes the formation of L-argininosuccinate from citrulline and L-aspartate in the arginine biosynthesis pathway; potential Cdc28p substrate
S000004666	ARG7	YMR062C	S288C YPD + MCHM/ S288C YPD	Up	2.627	0.0026	Mitochondrial ornithine acetyltransferase; catalyzes the fifth step in arginine biosynthesis; also possesses acetylglutamate synthase activity, regenerates acetylglutamate while forming ornithine
S000006349	ASN1	YPR145W	S288C YPD + MCHM/ S288C YPD	Up	1.739	0.0026	Asparagine synthetase; catalyzes the synthesis of L-asparagine from L-aspartate in the asparagine biosynthetic pathway; ASN1 has a paralog, ASN2, that arose from the whole genome duplication
S000001251	BAT1	YHR208W	S288C YPD + MCHM/ S288C YPD	Up	2.252	0.0026	Mitochondrial branched-chain amino acid (BCAA) aminotransferase; preferentially involved in BCAA biosynthesis; homolog of murine ECA39; highly expressed during logarithmic phase and repressed during stationary phase; BAT1 has a paralog, BAT2, that arose from the whole genome duplication
S000006032	CAR1	YPL111W	S288C YPD + MCHM/ S288C YPD	Up	3.072	0.0026	Arginase, catabolizes arginine to ornithine and urea; expression responds to both induction by arginine and nitrogen catabolite repression; disruption decreases production of carcinogen ethyl carbamate during wine fermentation and also enhances freeze tolerance
S000005376	CMK2	YOL016C	S288C YPD + MCHM/ S288C YPD	Up	2.947	0.0026	Calmodulin-dependent protein kinase; may play a role in stress response, many CA++/calmodulan dependent phosphorylation substrates demonstrated in vitro, amino acid sequence similar to mammalian Cam Kinase II; CMK2 has a paralog, CMK1, that arose from the whole genome duplication
S000005829	CPA1	YOR303W	S288C YPD + MCHM/ S288C YPD	Up	1.939	0.0026	Small subunit of carbamoyl phosphate synthetase; carbamoyl phosphate synthetase catalyzes a step in the synthesis of citrulline, an arginine precursor; translationally regulated by an attenuator peptide encoded by YOR302W within the CPA1 mRNA 5'-leader
S000003870	CPA2	YJR109C	S288C YPD + MCHM/ S288C YPD	Up	2.81	0.0026	Large subunit of carbamoyl phosphate synthetase; carbamoyl phosphate synthetase catalyzes a step in the synthesis of citrulline, an arginine precursor
S000001579	CWP1	YKL096W	S288C YPD + MCHM/ S288C YPD	Down	-3.368	0.0026	Cell wall mannoprotein that localizes to birth scars of daughter cells; linked to a beta-1,3- and beta-1,6-glucan heteropolymer through a phosphodiester bond; required for propionic acid resistance
S000005056	DBP2	YNL112W	S288C YPD + MCHM/ S288C YPD	Down	-2.623	0.0026	ATP-dependent RNA helicase of the DEAD-box protein family; has a strong preference for dsRNA; interacts with YRA1; required for the assembly of Yra1p, Nab2p and Mex67p onto mRNA and formation of nuclear mRNP; involved in mRNA decay and rRNA processing; may be involved in suppression of transcription from cryptic initiation sites
S000000797	DLD3	YEL071W	S288C YPD + MCHM/ S288C YPD	Up	2.155	0.0026	D-lactate dehydrogenase; part of the retrograde regulon which consists of genes whose expression is stimulated by damage to mitochondria and reduced in cells grown with glutamate as the sole nitrogen source, located in the cytoplasm
S000000947	FTR1	YER145C	S288C YPD + MCHM/ S288C YPD	Down	-1.911	0.0026	High affinity iron permease; involved in the transport of iron across the plasma membrane; forms complex with Fet3p; expression is regulated by iron; protein abundance increases in response to DNA replication stress
S000005902	GDH1	YOR375C	S288C YPD + MCHM/ S288C YPD	Up	2.041	0.0026	NADP(+)-dependent glutamate dehydrogenase; synthesizes glutamate from ammonia and alpha-ketoglutarate; rate of alpha-ketoglutarate utilization differs from Gdh3p; expression regulated by nitrogen and carbon sources; GDH1 has a paralog, GDH3, that arose from the whole genome duplication
S000002357	GGC1	YDL198C	S288C YPD + MCHM/ S288C YPD	Up	2.188	0.0026	Mitochondrial GTP/GDP transporter; essential for mitochondrial genome maintenance; has a role in mitochondrial iron transport; member of the mitochondrial carrier family
S000005511	GRE2	YOL151W	S288C YPD + MCHM/ S288C YPD	Up	3.574	0.0026	3-methylbutanal reductase and NADPH-dependent methylglyoxal reductase; stress induced (osmotic, ionic, oxidative, heat shock and heavy metals); regulated by the HOG pathway; restores resistance to glycolaldehyde by coupling reduction of glycolaldehyde to ethylene glycol and oxidation of NADPH to NADP+; protein abundance increases in response to DNA replication stress; methylglyoxal reductase (NAD…
S000000535	HIS4	YCL030C	S288C YPD + MCHM/ S288C YPD	Up	2.702	0.0026	Multifunctional enzyme containing phosphoribosyl-ATP pyrophosphatase; phosphoribosyl-AMP cyclohydrolase, and histidinol dehydrogenase activities; catalyzes the second, third, ninth and tenth steps in histidine biosynthesis
S000001378	HIS5	YIL116W	S288C YPD + MCHM/ S288C YPD	Up	2.584	0.0026	Histidinol-phosphate aminotransferase; catalyzes the seventh step in histidine biosynthesis; responsive to general control of amino acid biosynthesis; mutations cause histidine auxotrophy and sensitivity to Cu, Co, and Ni salts
S000002565	HOM2	YDR158W	S288C YPD + MCHM/ S288C YPD	Up	1.835	0.0026	Aspartic beta semi-aldehyde dehydrogenase; catalyzes the second step in the common pathway for methionine and threonine biosynthesis; expression regulated by Gcn4p and the general control of amino acid synthesis
S000000854	HOM3	YER052C	S288C YPD + MCHM/ S288C YPD	Up	1.936	0.0026	Aspartate kinase (L-aspartate 4-P-transferase); cytoplasmic enzyme that catalyzes the first step in the common pathway for methionine and threonine biosynthesis; expression regulated by Gcn4p and the general control of amino acid synthesis
S000004613	HXT2	YMR011W	S288C YPD + MCHM/ S288C YPD	Down	-2.879	0.0026	High-affinity glucose transporter of the major facilitator superfamily; expression is induced by low levels of glucose and repressed by high levels of glucose
S000001134	HXT4	YHR092C	S288C YPD + MCHM/ S288C YPD	Down	-5.285	0.0026	High-affinity glucose transporter; member of the major facilitator superfamily, expression is induced by low levels of glucose and repressed by high levels of glucose; HXT4 has a paralog, HXT7, that arose from the whole genome duplication
S000000515	ILV6	YCL009C	S288C YPD + MCHM/ S288C YPD	Up	1.978	0.0026	Regulatory subunit of acetolactate synthase; acetolactate synthase catalyzes the first step of branched-chain amino acid biosynthesis; enhances activity of the Ilv2p catalytic subunit, localizes to mitochondria
S000002977	LEU1	YGL009C	S288C YPD + MCHM/ S288C YPD	Up	2.15	0.0026	Isopropylmalate isomerase; catalyzes the second step in the leucine biosynthesis pathway
S000000523	LEU2	YCL018W	S288C YPD + MCHM/ S288C YPD	Up	3.069	0.0026	Beta-isopropylmalate dehydrogenase (IMDH); catalyzes the third step in the leucine biosynthesis pathway; can additionally catalyze the conversion of &#946;-ethylmalate into &#945;-ketovalerate
S000001473	LYS1	YIR034C	S288C YPD + MCHM/ S288C YPD	Up	2.876	0.0026	Saccharopine dehydrogenase (NAD+, L-lysine-forming); catalyzes the conversion of saccharopine to L-lysine, which is the final step in the lysine biosynthesis pathway; also has mRNA binding activity
S000000319	LYS2	YBR115C	S288C YPD + MCHM/ S288C YPD	Up	1.993	0.0026	Alpha aminoadipate reductase; catalyzes the reduction of alpha-aminoadipate to alpha-aminoadipate 6-semialdehyde, which is the fifth step in biosynthesis of lysine; activation requires posttranslational phosphopantetheinylation by Lys5p
S000001512	MAE1	YKL029C	S288C YPD + MCHM/ S288C YPD	Up	1.833	0.0026	Mitochondrial malic enzyme; catalyzes the oxidative decarboxylation of malate to pyruvate, which is a key intermediate in sugar metabolism and a precursor for synthesis of several amino acids
S000001926	MET10	YFR030W	S288C YPD + MCHM/ S288C YPD	Up	2.273	0.0026	Subunit alpha of assimilatory sulfite reductase; complex converts sulfite into sulfide
S000004294	MET17	YLR303W	S288C YPD + MCHM/ S288C YPD	Up	3.371	0.0026	O-acetyl homoserine-O-acetyl serine sulfhydrylase; required for Methionine and cysteine biosynthesis
S000005425	MET22	YOL064C	S288C YPD + MCHM/ S288C YPD	Up	2.107	0.0026	Bisphosphate-3'-nucleotidase; involved in salt tolerance and methionine biogenesis; dephosphorylates 3'-phosphoadenosine-5'-phosphate and 3'-phosphoadenosine-5'-phosphosulfate, intermediates of the sulfate assimilation pathway
S000003898	MET5	YJR137C	S288C YPD + MCHM/ S288C YPD	Up	2.543	0.0026	Sulfite reductase beta subunit; involved in amino acid biosynthesis, transcription repressed by methionine
S000000893	MET6	YER091C	S288C YPD + MCHM/ S288C YPD	Up	2.617	0.0026	Cobalamin-independent methionine synthase; involved in methionine biosynthesis and regeneration; requires a minimum of two glutamates on the methyltetrahydrofolate substrate, similar to bacterial metE homologs
S000001113	PCL5	YHR071W	S288C YPD + MCHM/ S288C YPD	Up	2.306	0.0026	Cyclin; interacts with and phosphorylated by Pho85p cyclin-dependent kinase (Cdk), induced by Gcn4p at level of transcription, specifically required for Gcn4p degradation, may be sensor of cellular protein biosynthetic capacity
S000005175	PDR16	YNL231C	S288C YPD + MCHM/ S288C YPD	Up	2.643	0.0026	Phosphatidylinositol transfer protein (PITP); controlled by the multiple drug resistance regulator Pdr1p; localizes to lipid particles and microsomes; controls levels of various lipids, may regulate lipid synthesis; homologous to Pdr17p; protein abundance increases in response to DNA replication stress
S000000296	PHO3	YBR092C	S288C YPD + MCHM/ S288C YPD	Down	-2.302	0.0026	Constitutively expressed acid phosphatase similar to Pho5p; brought to the cell surface by transport vesicles; hydrolyzes thiamin phosphates in the periplasmic space, increasing cellular thiamin uptake; expression is repressed by thiamin
S000002197	PRM7	YDL039C	S288C YPD + MCHM/ S288C YPD	Down	-2.137	0.0026	Pheromone-regulated protein; predicted to have one transmembrane segment; promoter contains Gcn4p binding elements
S000000460	RIB5	YBR256C	S288C YPD + MCHM/ S288C YPD	Up	2.412	0.0026	Riboflavin synthase; catalyzes the last step of the riboflavin biosynthesis pathway
S000002418	SNQ2	YDR011W	S288C YPD + MCHM/ S288C YPD	Up	3.285	0.0026	Plasma membrane ATP-binding cassette (ABC) transporter; multidrug transporter involved in multidrug resistance and resistance to singlet oxygen species
S000001701	SRY1	YKL218C	S288C YPD + MCHM/ S288C YPD	Up	3.437	0.0026	3-hydroxyaspartate dehydratase; deaminates L-threo-3-hydroxyaspartate to form oxaloacetate and ammonia; required in the presence of hydroxyaspartate; highly similar to mouse serine racemase (Srr) but has no serine racemase activity
S000001694	TRP3	YKL211C	S288C YPD + MCHM/ S288C YPD	Up	1.947	0.0026	Indole-3-glycerol-phosphate synthase; forms bifunctional hetero-oligomeric anthranilate synthase:indole-3-glycerol phosphate synthase enzyme complex with Trp2p
S000002994	TRP5	YGL026C	S288C YPD + MCHM/ S288C YPD	Up	1.896	0.0026	Tryptophan synthase; catalyzes the last step of tryptophan biosynthesis; regulated by the general control system of amino acid biosynthesis
NA	YDR133C,YDR134C	NA	S288C YPD + MCHM/ S288C YPD	Down	-2.825	0.0026	NA
NA	YGL117W	NA	S288C YPD + MCHM/ S288C YPD	Up	3.707	0.0026	NA
S000001071	YHI9	YHR029C	S288C YPD + MCHM/ S288C YPD	Up	4.292	0.0026	Protein of unknown function; null mutant is defective in unfolded protein response; possibly involved in a membrane regulation metabolic pathway; member of the PhzF superfamily, though most likely not involved in phenazine production
NA	YIR017W-A	NA	S288C YPD + MCHM/ S288C YPD	Up	Inf	0.0026	NA
NA	YLR152C	NA	S288C YPD + MCHM/ S288C YPD	Up	2.643	0.0026	NA
NA	YMR102C	NA	S288C YPD + MCHM/ S288C YPD	Up	2.276	0.0026	NA
S000003486	ENO1	YGR254W	S288C YPD + MCHM/ S288C YPD	Up	2.069	0.0046	Enolase I, a phosphopyruvate hydratase; catalyzes conversion of 2-phosphoglycerate to phosphoenolpyruvate during glycolysis and the reverse reaction during gluconeogenesis; expression repressed in response to glucose; protein abundance increases in response to DNA replication stress; N-terminally propionylated in vivo; ENO1 has a paralog, ENO2, that arose from the whole genome duplication
S000002224	IDP1	YDL066W	S288C YPD + MCHM/ S288C YPD	Up	2.13	0.0046	Mitochondrial NADP-specific isocitrate dehydrogenase; catalyzes the oxidation of isocitrate to alpha-ketoglutarate; not required for mitochondrial respiration and may function to divert alpha-ketoglutarate to biosynthetic processes
S000003023	OLE1	YGL055W	S288C YPD + MCHM/ S288C YPD	Down	-2.083	0.0046	Delta(9) fatty acid desaturase; required for monounsaturated fatty acid synthesis and for normal distribution of mitochondria
S000003170	ARO8	YGL202W	S288C YPD + MCHM/ S288C YPD	Up	1.715	0.0063	Aromatic aminotransferase I; expression is regulated by general control of amino acid biosynthesis
S000004801	GCV2	YMR189W	S288C YPD + MCHM/ S288C YPD	Up	1.928	0.0063	P subunit of the mitochondrial glycine decarboxylase complex; glycine decarboxylase is required for the catabolism of glycine to 5,10-methylene-THF; expression is regulated by levels of 5,10-methylene-THF in the cytoplasm
S000004089	ICT1	YLR099C	S288C YPD + MCHM/ S288C YPD	Up	1.831	0.0063	Lysophosphatidic acid acyltransferase; responsible for enhanced phospholipid synthesis during organic solvent stress; null displays increased sensitivity to Calcofluor white; highly expressed during organic solvent stress; ICT1 has a paralog, ECM18, that arose from the whole genome duplication
S000005048	LEU4	YNL104C	S288C YPD + MCHM/ S288C YPD	Up	1.71	0.0063	Alpha-isopropylmalate synthase (2-isopropylmalate synthase); the main isozyme responsible for the first step in the leucine biosynthesis pathway; LEU4 has a paralog, LEU9, that arose from the whole genome duplication
S000003834	OPI3	YJR073C	S288C YPD + MCHM/ S288C YPD	Up	1.839	0.0063	Methylene-fatty-acyl-phospholipid synthase; catalyzes the last two steps in phosphatidylcholine biosynthesis; also known as phospholipid methyltransferase
S000005575	RSB1	YOR049C	S288C YPD + MCHM/ S288C YPD	Up	4.947	0.0063	Suppressor of sphingoid LCB sensitivity of an LCB-lyase mutation; putative integral membrane transporter or flippase that may transport long chain bases (LCBs) from the cytoplasmic side toward the extracytoplasmic side of the membrane
S000003192	SDT1	YGL224C	S288C YPD + MCHM/ S288C YPD	Up	1.819	0.0063	Pyrimidine nucleotidase; responsible for production of nicotinamide riboside and nicotinic acid riboside; overexpression suppresses the 6-AU sensitivity of transcription elongation factor S-II, as well as resistance to other pyrimidine derivatives; SDT1 has a paralog, PHM8, that arose from the whole genome duplication
S000000977	TMT1	YER175C	S288C YPD + MCHM/ S288C YPD	Up	2.681	0.0063	Trans-aconitate methyltransferase; cytosolic enzyme that catalyzes the methyl esterification of 3-isopropylmalate, an intermediate of the leucine biosynthetic pathway, and trans-aconitate, which inhibits the citric acid cycle
S000003951	TPO1	YLL028W	S288C YPD + MCHM/ S288C YPD	Up	1.757	0.0063	Polyamine transporter of the major facilitator superfamily; member of the 12-spanner drug:H(+) antiporter DHA1 family; recognizes spermine, putrescine, and spermidine; catalyzes uptake of polyamines at alkaline pH and excretion at acidic pH; during oxidative stress exports spermine, spermidine from the cell, which controls timing of expression of stress-responsive genes; phosphorylation enhances …
S000003224	ZRT1	YGL255W	S288C YPD + MCHM/ S288C YPD	Down	-2.13	0.0063	High-affinity zinc transporter of the plasma membrane; responsible for the majority of zinc uptake; transcription is induced under low-zinc conditions by the Zap1p transcription factor
S000000871	ARG5,6	YER069W	S288C YPD + MCHM/ S288C YPD	Up	1.907	0.008	Acetylglutamate kinase and N-acetyl-gamma-glutamyl-phosphate reductase; N-acetyl-L-glutamate kinase (NAGK) catalyzes the 2nd and N-acetyl-gamma-glutamyl-phosphate reductase (NAGSA), the 3rd step in arginine biosynthesis; synthesized as a precursor which is processed in the mitochondrion to yield mature NAGK and NAGSA; enzymes form a metabolon complex with Arg2p; NAGK C-terminal domain stabilizes …
S000006342	MEP3	YPR138C	S288C YPD + MCHM/ S288C YPD	Up	1.767	0.008	Ammonium permease of high capacity and low affinity; belongs to a ubiquitous family of cytoplasmic membrane proteins that transport only ammonium (NH4+); expression is under the nitrogen catabolite repression regulation ammonia permease; MEP3 has a paralog, MEP1, that arose from the whole genome duplication
S000000892	TRP2	YER090W	S288C YPD + MCHM/ S288C YPD	Up	1.676	0.008	Anthranilate synthase; catalyzes the initial step of tryptophan biosynthesis, forms multifunctional hetero-oligomeric anthranilate synthase:indole-3-glycerol phosphate synthase enzyme complex with Trp3p
S000005901	ALD4	YOR374W	S288C YPD + MCHM/ S288C YPD	Down	-2.145	0.0094	Mitochondrial aldehyde dehydrogenase; required for growth on ethanol and conversion of acetaldehyde to acetate; phosphorylated; activity is K+ dependent; utilizes NADP+ or NAD+ equally as coenzymes; expression is glucose repressed; can substitute for cytosolic NADP-dependent aldehyde dehydrogenase when directed to the cytosol
S000003786	BNA1	YJR025C	S288C YPD + MCHM/ S288C YPD	Up	2.256	0.0094	3-hydroxyanthranilic acid dioxygenase; required for the de novo biosynthesis of NAD from tryptophan via kynurenine; expression regulated by Hst1p
S000002534	ARO1	YDR127W	S288C YPD + MCHM/ S288C YPD	Up	1.532	0.0108	Pentafunctional arom protein; catalyzes steps 2 through 6 in the biosynthesis of chorismate, which is a precursor to aromatic amino acids
NA	YOR385W	NA	S288C YPD + MCHM/ S288C YPD	Up	3.037	0.0108	NA
S000002195	BSC1	YDL037C	S288C YPD + MCHM/ S288C YPD	Down	-1.911	0.0121	Protein of unconfirmed function; similar to cell surface flocculin Flo11p; ORF exhibits genomic organization compatible with a translational readthrough-dependent mode of expression
S000003125	ARI1	YGL157W	S288C YPD + MCHM/ S288C YPD	Up	1.743	0.0133	NADPH-dependent aldehyde reductase; utilizes aromatic and alophatic aldehyde substrates; member of the short-chain dehydrogenase/reductase superfamily
S000005518	ENB1	YOL158C	S288C YPD + MCHM/ S288C YPD	Up	1.71	0.0133	Endosomal ferric enterobactin transporter; expressed under conditions of iron deprivation; member of the major facilitator superfamily; expression is regulated by Rcs1p and affected by chloroquine treatment
S000003477	SDA1	YGR245C	S288C YPD + MCHM/ S288C YPD	Down	-1.718	0.0133	Protein required for actin organization and passage through Start; highly conserved nuclear protein; required for actin cytoskeleton organization; plays a critical role in G1 events; binds Nap1p; involved in 60S ribosome biogenesis
S000000239	PDX3	YBR035C	S288C YPD + MCHM/ S288C YPD	Up	1.728	0.0145	Pyridoxine (pyridoxamine) phosphate oxidase; has homologs in E. coli and Myxococcus xanthus; transcription is under the general control of nitrogen metabolism
S000004017	AAT2	YLR027C	S288C YPD + MCHM/ S288C YPD	Up	1.458	0.0157	Cytosolic aspartate aminotransferase involved in nitrogen metabolism; localizes to peroxisomes in oleate-grown cells
S000003596	BNA3	YJL060W	S288C YPD + MCHM/ S288C YPD	Up	1.905	0.0157	Kynurenine aminotransferase; catalyzes formation of kynurenic acid from kynurenine; potential Cdc28p substrate
S000001356	LYS12	YIL094C	S288C YPD + MCHM/ S288C YPD	Up	1.826	0.0157	Homo-isocitrate dehydrogenase; an NAD-linked mitochondrial enzyme required for the fourth step in the biosynthesis of lysine, in which homo-isocitrate is oxidatively decarboxylated to alpha-ketoadipate
S000002212	MCH1	YDL054C	S288C YPD + MCHM/ S288C YPD	Up	1.625	0.0179	Protein with similarity to mammalian monocarboxylate permeases; monocarboxylate permeases are involved in transport of monocarboxylic acids across the plasma membrane but mutant is not deficient in monocarboxylate transport
NA	YBR056W-A	NA	S288C YPD + MCHM/ S288C YPD	Up	2.796	0.021	NA
S000004879	RSN1	YMR266W	S288C YPD + MCHM/ S288C YPD	Down	-1.537	0.0231	Membrane protein of unknown function; overexpression suppresses NaCl sensitivity of sro7 mutant cells by restoring sodium pump (Ena1p) localization to the plasma membrane
S000002773	ESF1	YDR365C	S288C YPD + MCHM/ S288C YPD	Down	-1.571	0.0241	Nucleolar protein involved in pre-rRNA processing; depletion causes severely decreased 18S rRNA levels
S000000101	PDR3	YBL005W	S288C YPD + MCHM/ S288C YPD	Up	2.031	0.0241	Transcriptional activator of the pleiotropic drug resistance network; regulates expression of ATP-binding cassette (ABC) transporters through binding to cis-acting PDRE sites (PDR responsive elements); has a role in response to drugs and organic solvents; post-translationally up-regulated in cells lacking functional mitochondrial genome; involved in diauxic shift; relative distribution to nucleus…
S000000198	SFT2	YBL102W	S288C YPD + MCHM/ S288C YPD	Up	1.546	0.0241	Tetra-spanning membrane protein found mostly in the late Golgi; non-essential; can suppress some sed5 alleles; may be part of the transport machinery, but precise function is unknown; similar to mammalian syntaxin 5
S000002622	AHA1	YDR214W	S288C YPD + MCHM/ S288C YPD	Up	1.568	0.025	Co-chaperone that binds Hsp82p and activates its ATPase activity; plays a role in determining prion variants; similar to Hch1p; expression is regulated by stresses such as heat shock; protein abundance increases in response to DNA replication stress
S000001603	OAC1	YKL120W	S288C YPD + MCHM/ S288C YPD	Up	1.908	0.026	Mitochondrial inner membrane transporter; transports oxaloacetate, sulfate, thiosulfate, and isopropylmalate; member of the mitochondrial carrier family
S000004702	SNZ1	YMR096W	S288C YPD + MCHM/ S288C YPD	Up	5.915	0.026	Protein involved in vitamin B6 biosynthesis; member of a stationary phase-induced gene family; coregulated with SNO1; interacts with Sno1p and with Yhr198p, perhaps as a multiprotein complex containing other Snz and Sno proteins
S000003436	ADE3	YGR204W	S288C YPD + MCHM/ S288C YPD	Up	1.4	0.0269	Cytoplasmic trifunctional enzyme C1-tetrahydrofolate synthase; involved in single carbon metabolism and required for biosynthesis of purines, thymidylate, methionine, and histidine; null mutation causes auxotrophy for adenine and histidine
S000002900	IZH1	YDR492W	S288C YPD + MCHM/ S288C YPD	Down	-1.724	0.0269	Membrane protein involved in zinc ion homeostasis; member of the four-protein IZH family; transcription is regulated directly by Zap1p, expression induced by zinc deficiency and fatty acids; deletion increases sensitivity to elevated zinc; IZH1 has a paralog, IZH4, that arose from the whole genome duplication
S000003335	NOP7	YGR103W	S288C YPD + MCHM/ S288C YPD	Down	-1.479	0.0269	Component of several different pre-ribosomal particles; forms a complex with Ytm1p and Erb1p that is required for maturation of the large ribosomal subunit; required for exit from G0 and the initiation of cell proliferation
S000004608	PLB2	YMR006C	S288C YPD + MCHM/ S288C YPD	Down	-1.582	0.0269	Phospholipase B (lysophospholipase) involved in lipid metabolism; displays transacylase activity in vitro; overproduction confers resistance to lysophosphatidylcholine
S000000649	THR4	YCR053W	S288C YPD + MCHM/ S288C YPD	Up	1.416	0.0269	Threonine synthase; conserved protein that catalyzes formation of threonine from O-phosphohomoserine; expression is regulated by the GCN4-mediated general amino acid control pathway
S000003466	YHB1	YGR234W	S288C YPD + MCHM/ S288C YPD	Down	-1.524	0.0269	Nitric oxide oxidoreductase; flavohemoglobin involved in nitric oxide detoxification; plays a role in the oxidative and nitrosative stress responses; protein increases in abundance and relocalizes from nucleus to cytoplasmic foci upon DNA replication stress
S000005553	STI1	YOR027W	S288C YPD + MCHM/ S288C YPD	Up	1.395	0.0286	Hsp90 cochaperone; interacts with the Ssa group of the cytosolic Hsp70 chaperones and activates Ssa1p ATPase activity; interacts with Hsp90 chaperones and inhibits their ATPase activity; homolog of mammalian Hop
S000005964	NOP4	YPL043W	S288C YPD + MCHM/ S288C YPD	Down	-1.728	0.0295	Nucleolar protein; essential for processing and maturation of 27S pre-rRNA and large ribosomal subunit biogenesis; constituent of 66S pre-ribosomal particles; contains four RNA recognition motifs (RRMs)
NA	YCR061W	NA	S288C YPD + MCHM/ S288C YPD	Up	2.404	0.0303	NA
S000006316	MRD1	YPR112C	S288C YPD + MCHM/ S288C YPD	Down	-1.8	0.0311	Essential conserved small ribosomal subunit (40s) synthesis factor; component of the 90S preribosome; required for production of 18S rRNA and small ribosomal subunit; contains five consensus RNA-binding domains and binds to the pre-rRNA at two sites within the 18S region
S000000813	TIR1	YER011W	S288C YPD + MCHM/ S288C YPD	Down	-2.175	0.0311	Cell wall mannoprotein; expression is downregulated at acidic pH and induced by cold shock and anaerobiosis; abundance is increased in cells cultured without shaking; member of the Srp1p/Tip1p family of serine-alanine-rich proteins
S000000247	QDR3	YBR043C	S288C YPD + MCHM/ S288C YPD	Up	1.504	0.0335	Multidrug transporter of the major facilitator superfamily; member of the 12-spanner drug:H(+) antiporter DHA1 family; has a role in polyamine homeostasis; involved in spore wall asembly; sequence similarity to DTR1 and QDR1, and the triple mutant dtr1 qdr1 qdr3 exhibits reduced dityrosine fluorescence relative to the single mutants; expression is upregulated under polyamine stress; required for …
S000003393	RTS3	YGR161C	S288C YPD + MCHM/ S288C YPD	Up	1.884	0.0343	Putative component of the protein phosphatase type 2A complex
NA	YJR111C	NA	S288C YPD + MCHM/ S288C YPD	Up	2.17	0.0352	NA
S000003666	URA2	YJL130C	S288C YPD + MCHM/ S288C YPD	Up	1.359	0.0376	Bifunctional carbamoylphosphate synthetase/aspartate transcarbamylase; catalyzes the first two enzymatic steps in the de novo biosynthesis of pyrimidines; both activities are subject to feedback inhibition by UTP
S000000209	RCR1	YBR005W	S288C YPD + MCHM/ S288C YPD	Up	1.642	0.0383	Protein of the ER membrane involved in cell wall chitin deposition; may function in the endosomal-vacuolar trafficking pathway, helping determine whether plasma membrane proteins are degraded or routed to the plasma membrane; RCR1 has a paralog, RCR2, that arose from the whole genome duplication
S000002189	DBP10	YDL031W	S288C YPD + MCHM/ S288C YPD	Down	-1.479	0.0389	Putative ATP-dependent RNA helicase of the DEAD-box protein family; constituent of 66S pre-ribosomal particles; essential protein involved in ribosome biogenesis
S000001484	MET14	YKL001C	S288C YPD + MCHM/ S288C YPD	Up	2.749	0.0396	Adenylylsulfate kinase; required for sulfate assimilation and involved in methionine metabolism
S000004610	PLB1	YMR008C	S288C YPD + MCHM/ S288C YPD	Up	1.496	0.0411	Phospholipase B (lysophospholipase) involved in lipid metabolism; required for efficient acyl chain remodeling of newly synthesized phosphatidylethanolamine-derived phosphatidylcholine; required for deacylation of phosphatidylcholine and phosphatidylethanolamine but not phosphatidylinositol; PLB1 has a paralog, PLB3, that arose from the whole genome duplication
S000006195	SAM3	YPL274W	S288C YPD + MCHM/ S288C YPD	Down	-1.694	0.0418	High-affinity S-adenosylmethionine permease; required for utilization of S-adenosylmethionine as a sulfur source; has similarity to S-methylmethionine permease Mmp1p
S000000530	AGP1	YCL025C	S288C YPD + MCHM/ S288C YPD	Up	1.595	0.0425	Low-affinity amino acid permease with broad substrate range; involved in uptake of asparagine, glutamine, and other amino acids; expression regulated by SPS plasma membrane amino acid sensor system (Ssy1p-Ptr3p-Ssy5p); AGP1 has a paralog, GNP1, that arose from the whole genome duplication
S000002442	ARO3	YDR035W	S288C YPD + MCHM/ S288C YPD	Up	1.391	0.0438	3-deoxy-D-arabino-heptulosonate-7-phosphate (DAHP) synthase; catalyzes the first step in aromatic amino acid biosynthesis and is feedback-inhibited by phenylalanine or high concentration of tyrosine or tryptophan
S000002707	BFR2	YDR299W	S288C YPD + MCHM/ S288C YPD	Down	-1.533	0.0445	Component of the SSU and 90S preribosomes; involved in pre-18S rRNA processing; binds to U3 snoRNA and Mpp10p; multicopy suppressor of sensitivity to Brefeldin A; expression is induced during lag phase and also by cold shock
S000005748	ODC2	YOR222W	S288C YPD + MCHM/ S288C YPD	Up	1.59	0.046	Mitochondrial inner membrane transporter; 2-oxodicarboxylate transporter, exports 2-oxoadipate and 2-oxoglutarate from the mitochondrial matrix to the cytosol for use in lysine and glutamate biosynthesis and in lysine catabolism; ODC2 has a paralog, ODC1, that arose from the whole genome duplication
S000001721	PRY2	YKR013W	S288C YPD + MCHM/ S288C YPD	Down	-1.483	0.046	Sterol binding protein involved in the export of acetylated sterols; secreted glycoprotein and member of the CAP protein superfamily (cysteine-rich secretory proteins (CRISP), antigen 5, and pathogenesis related 1 proteins); sterol export function is redundant with that of PRY1; may be involved in detoxification of hydrophobic compounds; PRY2 has a paralog, PRY1, that arose from the whole genome …
S000004441	FPR4	YLR449W	S288C YPD + MCHM/ S288C YPD	Down	-1.478	0.0466	Peptidyl-prolyl cis-trans isomerase (PPIase); nuclear proline isomerase; affects expression of multiple genes via its role in nucleosome assembly; catalyzes isomerization of proline residues in histones H3 and H4, which affects lysine methylation of those histones; PPIase domain acts as a transcriptional repressor when tethered to DNA by lexA, and repressor activity is dependent on PPIase activit…
S000003771	MET3	YJR010W	S288C YPD + MCHM/ S288C YPD	Up	1.8	0.0466	ATP sulfurylase; catalyzes the primary step of intracellular sulfate activation, essential for assimilatory reduction of sulfate to sulfide, involved in methionine metabolism
S000003310	PAC10	YGR078C	S288C YPD + MCHM/ S288C YPD	Down	-1.955	0.0466	Part of the heteromeric co-chaperone GimC/prefoldin complex; complex promotes efficient protein folding
S000005420	GPD2	YOL059W	S288C YPD + MCHM/ S288C YPD	Up	1.316	0.0472	NAD-dependent glycerol 3-phosphate dehydrogenase; expression is controlled by an oxygen-independent signaling pathway required to regulate metabolism under anoxic conditions; located in cytosol and mitochondria; constitutively active but is inactivated via phosphorylation by energy-stress responsive kinase SNF1; GPD2 has a paralog, GPD1, that arose from the whole genome duplication
S000005874	PYK2	YOR347C	S288C YPD + MCHM/ S288C YPD	Up	1.896	0.0486	Pyruvate kinase; appears to be modulated by phosphorylation; transcription repressed by glucose, and Pyk2p may be active under low glycolytic flux; PYK2 has a paralog, CDC19, that arose from the whole genome duplication
S000001094	CIC1	YHR052W	S288C YPD + MCHM/ S288C YPD	Down	-1.599	0.0492	Essential protein that interacts with proteasome components; has a potential role in proteasome substrate specificity; also copurifies with 66S pre-ribosomal particles
S000002494	RRP1	YDR087C	S288C YPD + MCHM/ S288C YPD	Down	-1.629	0.0498	Essential evolutionarily conserved nucleolar protein; necessary for biogenesis of 60S ribosomal subunits and for processing of pre-rRNAs to mature rRNA; associated with several distinct 66S pre-ribosomal particles
